# A dedicated brain circuit controls forward walking in *Drosophila*

**DOI:** 10.64898/2026.01.04.697356

**Authors:** Chris J. Dallmann, Fathima Mukthar Iqbal, Sirin Liebscher, Mert Erginkaya, Sander Liessem, Edda L. Sauer, Hannah Soyka, Federico Cascino-Milani, Jens Goldammer, Kei Ito, Jan M. Ache

**Affiliations:** Neurobiology and Genetics, Julius-Maximilians-University of Würzburg, Würzburg, Germany; Institute of Zoology, University of Cologne, Cologne, Germany

## Abstract

Neural circuits in the brain control high-level parameters of movement, including the initiation, speed, and direction of locomotion. How specific cell types are organized into circuits to compute these control signals and enable context-appropriate behavior remains unclear. Here, we identify central brain neurons in *Drosophila* that can initiate walking and exert graded control over walking speed. Connectome analyses position the neurons on top of a layered brain circuit, which recruits a specific population of descending neurons to control forward walking independently of turning and other parameters. As predicted by the connectome, the circuit enforces straight walking when activated unilaterally, and the activity of the central brain neurons represents a high-level walking drive. This drive is suppressed during flight but flexibly integrated with other control signals to enable complex movement sequences during obstacle negotiation. Together, our findings elucidate a dedicated brain circuit that enables efficient computation, selection, and integration of forward-walking signals for context-appropriate motor control.
