## Supplementary Table 1 for "A dedicated brain circuit controls forward walking in *Drosophila*"

### Sheet: Sheet1
connectome_dataset	connectome_id	cell_type	community_name	super_class	motor_program	motor_function
flywire_v783	720575940639781027	CB0257	RRN	central	walking	initiation, speed
flywire_v783	720575940633362145	CB0257	RRN	central	walking	initiation, speed
flywire_v783	720575940618197840	CL210	BPN1	central	walking	initiation, speed
flywire_v783	720575940625414666	CL210	BPN1	central	walking	initiation, speed
flywire_v783	720575940626598233	CL210	BPN1	central	walking	initiation, speed
flywire_v783	720575940624589287	CL210	BPN1	central	walking	initiation, speed
flywire_v783	720575940611509485	CL210	BPN1	central	walking	initiation, speed
flywire_v783	720575940610485458	CL210	BPN1	central	walking	initiation, speed
flywire_v783	720575940651418102	CL210	BPN1	central	walking	initiation, speed
flywire_v783	720575940605743648	CL210	BPN1	central	walking	initiation, speed
flywire_v783	720575940622391019	CL210	BPN1	central	walking	initiation, speed
flywire_v783	720575940628859751	CL210	BPN1	central	walking	initiation, speed
flywire_v783	720575940622513524	CL210	BPN1	central	walking	initiation, speed
flywire_v783	720575940627667450	CL210	BPN1	central	walking	initiation, speed
flywire_v783	720575940604102880	SMP461	BPN1	central	walking	initiation, speed
flywire_v783	720575940618111889	nan	BPN1	central	walking	initiation, speed
flywire_v783	720575940611555251	SMP459	BPN2	central	walking	initiation, speed
flywire_v783	720575940628527607	SMP460	BPN2	central	walking	initiation, speed
flywire_v783	720575940616070283	SMP459	BPN2	central	walking	initiation, speed
flywire_v783	720575940622022071	SMP459	BPN2	central	walking	initiation, speed
flywire_v783	720575940632802785	SMP460	BPN2	central	walking	initiation, speed
flywire_v783	720575940630915791	SMP459	BPN2	central	walking	initiation, speed
flywire_v783	720575940643446638	SMP460	BPN2	central	walking	initiation, speed
flywire_v783	720575940630460975	SMP459	BPN2	central	walking	initiation, speed
flywire_v783	720575940628490028	nan	BPN3	central	walking	initiation, speed
flywire_v783	720575940630439471	nan	BPN3	central	walking	initiation, speed
flywire_v783	720575940615192588	nan	BPN3	central	walking	initiation, speed
flywire_v783	720575940634714804	nan	BPN3	central	walking	initiation, speed
flywire_v783	720575940603250860	SMP461	BPN4	central	walking	initiation, speed
flywire_v783	720575940630655007	SMP461	BPN4	central	walking	initiation, speed
flywire_v783	720575940617330107	nan	BPN4	central	walking	initiation, speed
flywire_v783	720575940613107119	SMP461	BPN4	central	walking	initiation, speed
flywire_v783	720575940626797384	SMP461	BPN4	central	walking	initiation, speed
flywire_v783	720575940623225417	SMP461	BPN4	central	walking	initiation, speed
flywire_v783	720575940621068464	DNb08	DNb08	descending	walking	initiation
flywire_v783	720575940642549467	DNb08	DNb08	descending	walking	initiation
flywire_v783	720575940630334658	DNb08	DNb08	descending	walking	initiation
flywire_v783	720575940634459290	DNb08	DNb08	descending	walking	initiation
flywire_v783	720575940626730883	DNg97	oDN1	descending	walking	initiation
flywire_v783	720575940620300308	DNg97	oDN1	descending	walking	initiation
flywire_v783	720575940640978048	DNg100	BDN2	descending	walking	initiation, speed
flywire_v783	720575940647228468	DNg100	BDN2	descending	walking	initiation, speed
flywire_v783	720575940635872101	DNp09	DNp09	descending	walking	turning
flywire_v783	720575940627652358	DNp09	DNp09	descending	walking	turning
flywire_v783	720575940627787609	DNa01	DNa01	descending	walking	turning
flywire_v783	720575940644438551	DNa01	DNa01	descending	walking	turning
flywire_v783	720575940629327659	DNa02	DNa02	descending	walking	turning
flywire_v783	720575940604737708	DNa02	DNa02	descending	walking	turning
flywire_v783	720575940620918789	DNa03	DNa03	descending	walking, flight	turning
flywire_v783	720575940630085583	DNa03	DNa03	descending	walking, flight	turning
flywire_v783	720575940611735514	DNa11	DNa11	descending	walking, flight	turning
flywire_v783	720575940623019544	DNa11	DNa11	descending	walking, flight	turning
flywire_v783	720575940628352850	DNb05	DNb05	descending	walking	turning
flywire_v783	720575940629461442	DNb05	DNb05	descending	walking	turning
flywire_v783	720575940616471052	DNg13	DNg13	descending	walking	turning
flywire_v783	720575940606112940	DNg13	DNg13	descending	walking	turning
flywire_v783	720575940631168057	DNg60	Bluebell	descending	walking	halting
flywire_v783	720575940635166571	DNg60	Bluebell	descending	walking	halting
flywire_v783	720575940616026939	DNp50	MDN	descending	walking	backward
flywire_v783	720575940610236514	DNp50	MDN	descending	walking	backward
flywire_v783	720575940631082808	DNp50	MDN	descending	walking	backward
flywire_v783	720575940640331472	DNp50	MDN	descending	walking	backward
flywire_v783	720575940639201443	DNg02	DNg02	descending	flight	speed
flywire_v783	720575940612014131	DNg02	DNg02	descending	flight	speed
flywire_v783	720575940612804606	DNg02	DNg02	descending	flight	speed
flywire_v783	720575940630289804	DNg02	DNg02	descending	flight	speed
flywire_v783	720575940610863310	DNg02	DNg02	descending	flight	speed
flywire_v783	720575940632573887	DNg02	DNg02	descending	flight	speed
flywire_v783	720575940627414887	DNg02	DNg02	descending	flight	speed
flywire_v783	720575940622681864	DNg02	DNg02	descending	flight	speed
flywire_v783	720575940617498507	DNg02	DNg02	descending	flight	speed
flywire_v783	720575940613668620	DNg02	DNg02	descending	flight	speed
flywire_v783	720575940613793170	DNg02	DNg02	descending	flight	speed
flywire_v783	720575940647964281	DNg02	DNg02	descending	flight	speed
flywire_v783	720575940626904219	DNg02	DNg02	descending	flight	speed
flywire_v783	720575940615679282	DNg02	DNg02	descending	flight	speed
flywire_v783	720575940626377349	DNg02	DNg02	descending	flight	speed
flywire_v783	720575940627850622	DNg02	DNg02	descending	flight	speed
flywire_v783	720575940617922439	DNg02	DNg02	descending	flight	speed
flywire_v783	720575940622042603	DNg02	DNg02	descending	flight	speed
flywire_v783	720575940625144061	DNg02	DNg02	descending	flight	speed
flywire_v783	720575940626278129	DNg02	DNg02	descending	flight	speed
flywire_v783	720575940622910188	DNg02	DNg02	descending	flight	speed
flywire_v783	720575940625482954	DNg02	DNg02	descending	flight	speed
flywire_v783	720575940628942586	DNg02	DNg02	descending	flight	speed
flywire_v783	720575940630492714	DNg02	DNg02	descending	flight	speed
flywire_v783	720575940641305229	DNg02	DNg02	descending	flight	speed
flywire_v783	720575940625878160	DNb01	DNb01	descending	flight	turning
flywire_v783	720575940630758418	DNb01	DNb01	descending	flight	turning
flywire_v783	720575940625513360	DNp52	DNp52	descending	nan	nan
flywire_v783	720575940616886301	DNp52	DNp52	descending	nan	nan
flywire_v783	720575940621246068	DNg101	DNg101	descending	nan	nan
flywire_v783	720575940614089726	DNg101	DNg101	descending	nan	nan
flywire_v783	720575940624877360	DNg102	DNg102	descending	nan	nan
flywire_v783	720575940630480348	DNg102	DNg102	descending	nan	nan
flywire_v783	720575940629846722	DNp64	DNp64	descending	nan	nan
flywire_v783	720575940639789475	DNp64	DNp64	descending	nan	nan
flywire_v783	720575940611813842	DNge050	BDN4	descending	nan	nan
flywire_v783	720575940647586948	DNge050	BDN4	descending	nan	nan
flywire_v783	720575940631333195	DNd05	DNd05	descending	nan	nan
flywire_v783	720575940629736720	DNd05	DNd05	descending	nan	nan
flywire_v783	720575940609376707	DNge048	DNge048	descending	nan	nan
flywire_v783	720575940617399257	DNge048	DNge048	descending	nan	nan
flywire_v783	720575940622486644	DNg45	DNg45	descending	nan	nan
flywire_v783	720575940627732423	DNg45	DNg45	descending	nan	nan
flywire_v783	720575940628669545	DNge082	DNge082	descending	nan	nan
flywire_v783	720575940626092302	DNge082	DNge082	descending	nan	nan
flywire_v783	720575940624766700	DNpe020	DNpe020	descending	nan	nan
flywire_v783	720575940623125628	DNpe020	DNpe020	descending	nan	nan
flywire_v783	720575940628844712	DNg44	DNg44	descending	nan	nan
flywire_v783	720575940614186449	DNg44	DNg44	descending	nan	nan
flywire_v783	720575940614075363	DNge103	DNge103	descending	nan	nan
flywire_v783	720575940630803727	DNge103	DNge103	descending	nan	nan
flywire_v783	720575940639242303	DNpe053	DNpe053	descending	nan	nan
flywire_v783	720575940624402173	DNpe053	DNpe053	descending	nan	nan
flywire_v783	720575940619486891	DNp13	DNp13	descending	nan	nan
flywire_v783	720575940625295339	DNp13	DNp13	descending	nan	nan
flywire_v783	720575940638204132	DNge053	BDN1	descending	nan	nan
flywire_v783	720575940630135084	DNge053	BDN1	descending	nan	nan
flywire_v783	720575940625489160	DNge150	DNge150	descending	nan	nan
flywire_v783	720575940617952034	DNp68	DNp68	descending	nan	nan
flywire_v783	720575940615378700	DNp68	DNp68	descending	nan	nan
flywire_v783	720575940628858640	DNp66	DNp66	descending	nan	nan
flywire_v783	720575940626562833	DNp66	DNp66	descending	nan	nan
flywire_v783	720575940619038493	DNpe042	DNpe042	descending	nan	nan
flywire_v783	720575940615092019	DNpe042	DNpe042	descending	nan	nan
flywire_v783	720575940617280657	DNp45	DNp45	descending	nan	nan
flywire_v783	720575940624426680	DNp45	DNp45	descending	nan	nan
flywire_v783	720575940622010373	DNg55	BDN3	descending	nan	nan
flywire_v783	720575940611108676	DNge138	DNge138	descending	nan	nan
flywire_v783	720575940627790991	DNge138	DNge138	descending	nan	nan
manc_v121	151717	DNp52	DNp52	descending	nan	nan
manc_v121	13387	DNg101	DNg101	descending	nan	nan
manc_v121	13257	DNg101	DNg101	descending	nan	nan
manc_v121	11968	DNg102	DNg102	descending	nan	nan
manc_v121	11798	DNg102	DNg102	descending	nan	nan
manc_v121	17467	DNp64	DNp64	descending	nan	nan
manc_v121	17113	DNp64	DNp64	descending	nan	nan
manc_v121	11120	DNge050	BDN4	descending	nan	nan
manc_v121	10279	DNge050	BDN4	descending	nan	nan
manc_v121	13238	DNd05	DNd05	descending	nan	nan
manc_v121	12898	DNd05	DNd05	descending	nan	nan
manc_v121	12025	DNge048	DNge048	descending	nan	nan
manc_v121	11856	DNge048	DNge048	descending	nan	nan
manc_v121	18010	DNg45	DNg45	descending	nan	nan
manc_v121	18189	DNg45	DNg45	descending	nan	nan
manc_v121	15155	DNge082	DNge082	descending	nan	nan
manc_v121	15426	DNge082	DNge082	descending	nan	nan
manc_v121	20978	DNpe020	DNpe020	descending	nan	nan
manc_v121	21696	DNpe020	DNpe020	descending	nan	nan
manc_v121	22586	DNpe020	DNpe020	descending	nan	nan
manc_v121	26296	DNpe020	DNpe020	descending	nan	nan
manc_v121	13845	DNg44	DNg44	descending	nan	nan
manc_v121	13834	DNg44	DNg44	descending	nan	nan
manc_v121	11488	DNge103	DNge103	descending	nan	nan
manc_v121	11731	DNge103	DNge103	descending	nan	nan
manc_v121	15016	DNpe053	DNpe053	descending	nan	nan
manc_v121	14999	DNpe053	DNpe053	descending	nan	nan
manc_v121	10819	DNp13	DNp13	descending	nan	nan
manc_v121	10962	DNp13	DNp13	descending	nan	nan
manc_v121	13184	DNge053	BDN1	descending	nan	nan
manc_v121	13291	DNge053	BDN1	descending	nan	nan
manc_v121	12613	DNge150	DNge150	descending	nan	nan
manc_v121	13548	DNge150	DNge150	descending	nan	nan
manc_v121	14585	DNp68	DNp68	descending	nan	nan
manc_v121	15134	DNp68	DNp68	descending	nan	nan
manc_v121	13053	DNp66	DNp66	descending	nan	nan
manc_v121	13053	DNp66	DNp66	descending	nan	nan
manc_v121	21069	DNpe042	DNpe042	descending	nan	nan
manc_v121	190167	DNpe042	DNpe042	descending	nan	nan
manc_v121	17575	DNp45	DNp45	descending	nan	nan
manc_v121	16842	DNp45	DNp45	descending	nan	nan
manc_v121	14904	DNg55	BDN3	descending	nan	nan
manc_v121	10072	IN17A001	E1	local	walking	putative cpg
manc_v121	10498	IN17A001	E1	local	walking	putative cpg
manc_v121	10558	IN17A001	E1	local	walking	putative cpg
manc_v121	10559	IN17A001	E1	local	walking	putative cpg
manc_v121	10690	IN17A001	E1	local	walking	putative cpg
manc_v121	10707	IN17A001	E1	local	walking	putative cpg
manc_v121	11751	INXXX466	E2	local	walking	putative cpg
manc_v121	11767	INXXX466	E2	local	walking	putative cpg
manc_v121	12107	INXXX466	E2	local	walking	putative cpg
manc_v121	12315	INXXX466	E2	local	walking	putative cpg
manc_v121	13698	INXXX466	E2	local	walking	putative cpg
manc_v121	152696	INXXX466	E2	local	walking	putative cpg
manc_v121	12953	IN16B036	I1	local	walking	putative cpg
manc_v121	13186	IN16B036	I1	local	walking	putative cpg
manc_v121	13905	IN16B036	I1	local	walking	putative cpg
manc_v121	14096	IN16B036	I1	local	walking	putative cpg
manc_v121	17322	IN16B036	I1	local	walking	putative cpg
manc_v121	156245	IN16B036	I1	local	walking	putative cpg
manc_v121	100513	IN09A012	Chief 9A	local	walking, grooming	sensory gating
manc_v121	13157	IN09A012	Chief 9A	local	walking, grooming	sensory gating
manc_v121	14517	IN09A012	Chief 9A	local	walking, grooming	sensory gating
manc_v121	165560	IN09A012	Chief 9A	local	walking, grooming	sensory gating
manc_v121	12443	IN09A012	Chief 9A	local	walking, grooming	sensory gating
manc_v121	12804	IN09A012	Chief 9A	local	walking, grooming	sensory gating
