## Supplementary Table 2 for "A dedicated brain circuit controls forward walking in *Drosophila*"

### Sheet: genotype_source
Genotype	Name in this study	Source	Identifier
w[1118]; P{y[+t7.7] w[+mC]=VT041421-p65.AD}attP40; P{y[+t7.7] w[+mC]=VT044958-GAL4.DBD}attP2/TM6B, Tb[1]	RRN	This study	N/A
w[1118]; P{y[+t7.7] w[+mC]=p65.AD.Uw}attP40; P{y[+t7.7] w[+mC]=GAL4.DBD.Uw}attP2	Empty	Bloomington	RRID:BDSC_79603
w[-]; P{y[+t7.7] w[+mC]=VT044845-GAL4.DBD}attP40/CyO; P{y[+t7.7] w[+mC]=VT050660-p65.AD}attP2/TM3,Ser	MDN	Gift from Salil. S. Bidaye, Max Planck Florida Institute for Neuroscience	N/A
w[*]; P{y[+t7.7] w[+mC]=10XUAS-IVS-GFP}attP2	GFP	Bloomington	RRID:BDSC_32201
w[1118] P{y[+t7.7] w[+mC]=20XUAS-IVS-CsChrimson.mVenus}attP18	CsChrimson	Bloomington	RRID:BDSC_55134
w[*]; P{y[+t7.7] w[+mC]=UAS-GtACR1.d.EYFP}attP2	GtACR1	Bloomington	RRID:BDSC_92983
w[*]; P{w[+mC]=UAS-Rnor\P2rx2.L}4/CyO	P2X2	Bloomington	RRID:BDSC_91223
TI{20XUAS-SPARC2-D-Syn21-CsChrimson::tdTomato-3.1}CR-P40	SPARC2-D-CsChrimson	Bloomington	RRID:BDSC_84143
TI{20XUAS-SPARC2-I-Syn21-CsChrimson::tdTomato-3.1}CR-P40	SPARC2-I-CsChrimson	Bloomington	RRID:BDSC_84144
P{y[+t7.7] w[+mC]=nSyb-IVS-PhiC31}attP18; S[1]/CyO; TM2/TM6B,Tb[1]	PhiC31	Isaacman-Beck et al. 2020; gift from Karen Hibbard, HHMI Janelia Research Campus	N/A

### Sheet: genotype_figures
Description	Genotype	Figure
RRN expressing CsChrimson	P{y[+t7.7] w[+mC]=20XUAS-IVS-CsChrimson.mVenus}attP18 / +; P{y[+t7.7] w[+mC]=VT041421-p65.AD}attP40 / +; P{y[+t7.7] w[+mC]=VT044958-GAL4.DBD}attP2 / +	Fig. 1b,d-j
		Supplementary Fig. 1a-c
		Fig. 5a,c-e
		Supplementary Fig. 5a-c
Empty with CsChrimson	P{y[+t7.7] w[+mC]=20XUAS-IVS-CsChrimson.mVenus}attP18 / +; P{y[+t7.7] w[+mC]=p65.AD.Uw}attP40 / +; P{y[+t7.7] w[+mC]=GAL4.DBD.Uw}attP2 / +	Fig. 1d-g
		Fig. 5c-e
		Supplementary Fig. 5a-b
RRN expressing GtACR1	w[1118]; P{y[+t7.7] w[+mC]=p65.AD.Uw}attP40 / +; P{y[+t7.7] w[+mC]=GAL4.DBD.Uw}attP2 / P{y[+t7.7] w[+mC]=UAS-GtACR1.d.EYFP}attP2	Fig. 1k-m
Empty with GtACR1	w[1118]; P{y[+t7.7] w[+mC]=p65.AD.Uw}attP40 / +; P{y[+t7.7] w[+mC]=GAL4.DBD.Uw}attP2 / P{y[+t7.7] w[+mC]=UAS-GtACR1.d.EYFP}attP2	Fig. 1k-m
RRN expressing P2X2 and GFP	w[1118]; P{y[+t7.7] w[+mC]=VT041421-p65.AD}attP40 / P{w[+mC]=UAS-Rnor\P2rx2.L}4; P{y[+t7.7] w[+mC]=VT044958-GAL4.DBD}attP2 / P{y[+t7.7] w[+mC]=10XUAS-IVS-GFP}attP2	Fig. 3c
RRN expressing SPARC2-D-CsChrimson, all neurons expressing PhiC31	P{y[+t7.7] w[+mC]=nSyb-IVS-PhiC31}attP18 / + ; P{y[+t7.7] w[+mC]=VT041421-p65.AD}attP40 / TI{20XUAS-SPARC2-D-Syn21-CsChrimson::tdTomato-3.1}CR-P40; P{y[+t7.7] w[+mC]=VT044958-GAL4.DBD}attP2 / +;	Supplementary Fig. 3a-b
RRN expressing SPARC2-I-CsChrimson, all neurons expressing PhiC31	P{y[+t7.7] w[+mC]=nSyb-IVS-PhiC31}attP18 / + ; P{y[+t7.7] w[+mC]=VT041421-p65.AD}attP40 / TI{20XUAS-SPARC2-I-Syn21-CsChrimson::tdTomato-3.1}CR-P40; P{y[+t7.7] w[+mC]=VT044958-GAL4.DBD}attP2 / +;	Supplementary Fig. 3a-b
RRN expressing GFP	w[1118]; P{y[+t7.7] w[+mC]=VT041421-p65.AD}attP40 / + ; P{y[+t7.7] w[+mC]=VT044958-GAL4.DBD}attP2 / P{y[+t7.7] w[+mC]=10XUAS-IVS-GFP}attP2	Fig. 3c
		Fig. 4-h
		Supplementary Fig. 4a-b
MDN expressing CsChrimson	P{y[+t7.7] w[+mC]=20XUAS-IVS-CsChrimson.mVenus}attP18 / +; P{y[+t7.7] w[+mC]=VT044845-GAL4.DBD}attP40 / +; P{y[+t7.7] w[+mC]=VT050660-p65.AD}attP2 / +	Fig. 5c-d
		Supplementary Fig. 5a,c
