## Supplementary Table 3 for "A dedicated brain circuit controls forward walking in *Drosophila*"

### Sheet: sample_sizes
Figure	Panel	Description	N (flies)	n (stimuli or events) per N	n total	Sex
Fig. 1	d-e	RRN activated	38	9	342	mixed
		Control	41	9	369	mixed
	f	RRN activated	38	45	1710	mixed
		Control	41	45	1845	mixed
	g	RRN activated	20	40-50	990	mixed
		Control	16	50	800	mixed
	i-j	RRN activated	9	2025-03-08	49	mixed
		RRN spontaneous	7	2025-04-10	40	mixed
	k	RRN silenced	39	45	1755	mixed
		Control	40	45	1800	mixed
	l	RRN silenced	39	9	351	mixed
	m	RRN silenced	39	45	1755	mixed
		Control	40	45	1800	mixed
Fig. 3	c	RRN (Uni)	22	7-54	450	female
		RRN (None)	16	2025-09-28	279	female
Fig. 4	b	RRN	13	N/A	N/A	female
	c	RRN	13	12-329	1308	female
	d-e	RRN	13	N/A	N/A	female
	f	RRN	11	2025-03-10	67	female
	g	RRN	7	2025-03-29	67	female
	h	RRN (left)	13	N/A	N/A	female
		RRN (right)	8	N/A	N/A	female
Fig. 5	a	Resting transition	9	2025-03-08	49	mixed
		Grooming transition	5	2025-03-10	28	mixed
		Flight transition	8	2025-03-16	75	mixed
	c	Control Phase 0	7	2025-01-05	21	female
		Control Phase 1	12	2025-02-16	108	female
		Control Phase 2	12	2025-02-13	73	female
		Control Phase 3	10	2025-01-10	43	female
		RRN Phase 0	9	2025-01-10	35	female
		RRN Phase 1	11	2025-05-20	116	female
		RRN Phase 2	11	2025-02-19	117	female
		RRN Phase 3	9	2025-01-11	39	female
		MDN Phase 0	4	1	4	female
		MDN Phase 1	13	2025-02-16	86	female
		MDN Phase 2	13	2025-02-13	78	female
		MDN Phase 3	11	2025-01-09	35	female
	d	Control	12	2025-01-16	224	female
		RRN	11	2025-01-20	272	female
		MDN	13	2025-01-16	199	female
	e	RRN	10	2025-01-10	43	female
		Control	11	2025-01-07	36	female
Supplementary Fig. 1	b	RRN increasing	20	9	180	mixed
		RRN decreasing	18	9	162	mixed
	c	RRN female	10	50	500	female
		RRN male	10	40-50	490	male
Supplementary Fig. 3	b	RRN (Bi)	5	9	45	female
		RRN (Uni)	12	9	108	female
		RRN (None)	16	9	144	female
Supplementary Fig. 5	a	Control Phase 0	7	2025-01-05	21	female
		Control Phase 1	12	2025-02-16	108	female
		Control Phase 2	12	2025-02-13	73	female
		Control Phase 3	10	2025-01-10	43	female
		RRN Phase 0	9	2025-01-10	35	female
		RRN Phase 1	11	2025-05-20	116	female
		RRN Phase 2	11	2025-02-19	117	female
		RRN Phase 3	9	2025-01-11	39	female
		MDN Phase 0	4	1	4	female
		MDN Phase 1	13	2025-02-16	86	female
		MDN Phase 2	13	2025-02-13	78	female
		MDN Phase 3	11	2025-01-09	35	female
	b	RRN	10	N/A	N/A	female
		Control	11	N/A	N/A	female
	c	RRN	9	2025-01-10	36	female
		MDN	13	2025-02-16	89	female
